# Pangenome and genome-scale essentiality in the emerging fungal pathogen *Candidozyma auris*

**DOI:** 10.64898/2026.05.12.724661

**Authors:** Joseph J Hale, Ajay J Larkin, Jackson R Rapala, Rebecca Hurto, Guolei Zhao, Brynn E Elson, Lydia Freddolino, Evan S. Snitkin, Teresa R O’Meara

**Affiliations:** Department of Microbiology and Immunology, University of Michigan Medical School; Ann Arbor MI 48019 USA; Gilbert S. Omenn Department of Computational Medicine and Bioinformatics, University of Michigan Medical School; Ann Arbor MI 48019 USA; Department of Biological Chemistry, University of Michigan Medical School; Ann Arbor MI 48019 USA; Program in Immunology, University of Michigan Medical School; Ann Arbor MI 48019 USA

**Author notes:** Correspondence to: Teresa O’Meara Evan Snitkin. denotes equal contribution (Joseph J Hale, Ajay J Larkin, Teresa R O’Meara).

## Abstract

*Candidozyma auris* is a multi-drug resistant fungal pathogen that causes hospital outbreaks, but genetic variation and gene function in this organism remain undercharacterized. Here, we performed pangenome analysis on 695 genetically representative isolates of *C. auris* and found that only 2.6% of gene families varied in their presence, mainly consisting of gene loss events or clade-specific genes, highlighting the clonal nature of these strains. Using microbial genome-wide association, we identified two loci associated with altered keratinocyte adherence, including genes with unknown function. To look broadly at gene function, we developed a genome-scale insertional mutagenesis approach and identified 614 high-confidence essential genes. Nearly one-third of these genes exhibited divergent essentiality compared to the model yeasts *Candida albicans* and *Saccharomyces cerevisiae*. Together, this study highlights organism-specific biology and provides a comprehensive resource for identifying species-specific determinants of virulence and targets for antifungal drug development.
