## supplemental information and tables for "Pangenome and genome-scale essentiality in the emerging fungal pathogen *Candidozyma auris*"

### Sheet: Contents
Supplementary tables for Hale, Larkin et al, 2026.
Table S1	Accession numbers and sequencing data used in this study
Table S2	Strains used in this study
Table S3	Oligonucleotides used in this study
Table S4	Plasmids used in this study
Table S5	ALS4112 deletions among Clade IV isolates from Rush University Medical Center.

### Sheet: Table S1
Accession Number		SRA accession numbers of publicly available data used in this study are listed here.
SRR24621141		For the isolates sequenced as part of this study, please see BioProject PRJNA1490948.
SRR9645764
SRR26957925
SRR30693006
SRR32062614
SRR27306332
SRR30284772
SRR25097180
SRR12784142
SRR30284747
SRR31932727
SRR27957380
SRR26728964
SRR24895764
SRR30284759
SRR21314949
SRR18325429
SRR28151751
SRR22971316
SRR25583566
SRR26729038
SRR30008703
SRR25583607
SRR31618181
SRR30637885
SRR30945901
SRR10461259
SRR22971331
SRR27957364
SRR26473153
SRR31032606
SRR22739728
SRR25523723
SRR31618182
SRR29399355
SRR25210818
SRR27219135
SRR24422754
SRR24422763
SRR27219116
SRR12784130
SRR32062766
SRR31632939
SRR31957501
SRR30604807
SRR30008706
SRR30284739
SRR15192316
SRR27636348
SRR32266250
SRR30622006
SRR30953912
SRR27172799
SRR26957791
DRR129820
SRR22971469
SRR7909149
SRR28869713
SRR27172710
SRR27202752
SRR31416578
SRR29680657
SRR25939870
SRR18325432
SRR11485329
SRR17326415
SRR22971440
SRR27219301
SRR31107420
SRR30284755
SRR31032631
SRR22971312
SRR27172678
SRR32323044
SRR15192315
SRR19696165
SRR10461181
SRR11851723
SRR32166924
SRR32076976
SRR25583605
SRR27718836
SRR30008740
SRR30284745
SRR32166961
SRR30604806
SRR10461169
SRR27184975
SRR28416539
SRR32166965
SRR13303960
SRR24478499
SRR10461152
SRR7140043
SRR31979147
SRR32332662
SRR27636385
SRR27132118
SRR25583557
SRR29779753
SRR30799313
SRR30224154
SRR7909420
SRR15192308
SRR27172641
SRR28151750
SRR32354189
SRR28731781
SRR32079785
SRR29662420
SRR32170325
SRR12784132
SRR30838321
SRR30946416
SRR14802930
SRR31749878
SRR31979146
SRR30946457
SRR31362694
SRR27645389
SRR31917518
SRR32265663
SRR28274033
SRR21943175
SRR32266249
SRR28419452
SRR27219248
SRR32076933
SRR27636527
SRR29478832
SRR32079787
SRR30946914
SRR25210881
SRR30946507
SRR15192309
SRR24510125
SRR30275058
SRR26957970
SRR27219225
SRR31032588
SRR30838312
SRR24422756
SRR28270964
SRR30946428
SRR30234357
SRR26473193
SRR31416569
ERR5162384
SRR31416579
SRR11485325
SRR21675902
SRR31979151
SRR30847433
SRR31107424
SRR31141366
SRR32265659
SRR32266164
SRR13296420
SRR30946194
SRR32323480
SRR30946201
SRR30946892
SRR32265643
SRR25210828
SRR31932728
SRR25658692
SRR29662562
SRR31107414
SRR25583583
SRR22971349
SRR7976542
SRR28869707
SRR31749880
SRR32170361
SRR31514475
SRR28869706
SRR30947154
SRR31064637
SRR27718855
SRR25939872
SRR23108907
SRR25583618
SRR26425864
SRR24877247
SRR30946505
SRR32266228
SRR24422760
SRR30946907
SRR30946526
SRR30946497
SRR32062622
SRR7909180
SRR30220950
SRR19738667
SRR32137333
SRR31497193
SRR11485327
SRR30946429
SRR25736648
SRR32266196
SRR28419461
SRR15192303
SRR30946420
SRR19664391
SRR31416575
SRR30799298
SRR27607846
SRR31840860
SRR25583575
SRR32266189
SRR23920628
SRR30947157
SRR30946896
SRR32154575
SRR32266243
SRR32265903
SRR9316733
SRR14802886
SRR30945879
SRR29824985
SRR29866276
SRR30944791
SRR28869719
SRR27135834
SRR32265727
SRR32166962
SRR25583584
SRR28869718
SRR32265641
SRR29662574
SRR26666774
SRR32354227
SRR11485326
SRR32076987
SRR29490341
SRR7909346
SRR31649336
SRR28151756
ERR2300808
SRR27130972
SRR31917519
SRR24895771
SRR28872226
SRR3883468
SRR30879317
SRR31416577
SRR30946236
SRR23347379
SRR26728985
SRR30224149
SRR3883430
SRR27645270
SRR30946895
SRR30868025
SRR31497195
SRR10461255
SRR29777885
SRR31032611
SRR27219242
SRR30284768
SRR31497197
SRR25714388
SRR30946208
SRR12787994
SRR31032587
SRR29246800
SRR31649343
SRR31014990
SRR26729037
SRR28732854
SRR23920635
SRR22214634
SRR31752246
SRR11851718
SRR31141381
SRR31649332
SRR10461257
SRR29536492
SRR27219300
SRR31039806
SRR32330777
SRR28274017
SRR28869704
SRR31497194
SRR7140015
SRR20227083
SRR31735814
SRR32170364
SRR31362702
SRR30946196
SRR30693039
SRR31032586
SRR23958463
SRR3883443
SRR32265683
SRR27219120
SRR25583580
SRR30946490
SRR30693000
SRR15192314
SRR28612622
SRR27219302
SRR27202738
SRR32265657
SRR31270890
SRR31488823
ERR12321077
SRR30944793
SRR31416566
SRR31752250
SRR30846260
SRR29478830
SRR32166920
SRR26729013
SRR30284764
SRR25583629
SRR31516401
SRR30946466
SRR30946203
SRR29824981
SRR32164987
SRR27130264
SRR32156849
SRR31416582
SRR29142432
SRR29006204
SRR30998159
SRR30399771
SRR7140004
SRR28876261
SRR31416581
SRR32323458
SRR32236959
SRR30946463
SRR31060884
SRR30604805
SRR19664390
SRR27223579
SRR32166963
SRR30947151
SRR26728986
SRR7909253
SRR10461153
SRR24495277
SRR28869717
SRR26957910
SRR24422761
SRR29662469
SRR25778525
SRR31416573
SRR22971346
SRR29662490
SRR22764539
SRR25583604
SRR26957973
SRR30946491
SRR26957966
SRR15192305
SRR19696164
SRR31093778
SRR26957808
SRR30043007
SRR24422762
SRR28565466
SRR26666809
SRR31416580
SRR30799307
SRR29662492
SRR26957819
SRR25583570
SRR27223667
SRR32323492
SRR32236966
SRR29662390
SRR32330842
SRR32164983
SRR27184868
SRR30658310
SRR31932726
SRR3883446
SRR6220384
SRR27306334
SRR32323487
SRR26957809
SRR31277141
SRR29536496
SRR27645507
SRR22971381
SRR30945904
SRR31095104
SRR30946456
SRR10461261
SRR32164992
SRR29925892
SRR30946396
SRR32323483
SRR32166923
SRR32344490
SRR26666812
SRR30234350
SRR30866570
SRR31174755
SRR27219140
SRR24422768
SRR30946472
SRR29866280
SRR30133793
SRR3883451
SRR30886490
SRR29280523
SRR31612099
SRR26957976
SRR32321462
SRR14802850
SRR25210903
SRR32323029
SRR30284751
SRR32237009
SRR30946209
SRR27172648
SRR30947165
SRR26957873
SRR29965142
SRR31488818
SRR32079788
SRR31749881
SRR30945877
SRR31362696
SRR27184882
SRR26957918
SRR26957762
SRR29662476
SRR31649589
SRR32076912
SRR29088308
SRR32154579
SRR15192304
SRR25246492
SRR32266167
SRR22971359
SRR27176562
SRR32344488
SRR28213439
SRR27219090
SRR31488836
SRR22971425
SRR31032618
SRR29280567
SRR30879316
SRR22971285
SRR32170321
SRR29866285
SRR29662509
SRR27223540
SRR29662431
SRR10461249
SRR28151753
SRR29662510
SRR30844111
SRR27912155
SRR32266159
SRR26916835
SRR30946488
SRR22971460
SRR32236944
SRR31749874
SRR31270893
SRR26863364
SRR25583633
SRR31236762
SRR27223617
SRR22971323
SRR32154592
SRR25583587
SRR25939874
SRR25583551
SRR31649329
SRR30224022
SRR26666757
SRR31618174
SRR22971306
SRR24621166
SRR24510129
SRR24877249
SRR32330812
SRR27202700
SRR18117962
SRR31957528
SRR31618173
SRR29662555
SRR30946916
SRR31957546
SRR26864043
SRR25583634
SRR31192901
SRR32236999
SRR28732853
SRR32330823
SRR31979952
SRR24486989
SRR11485323
SRR26957779
SRR27957362
SRR30024170
SRR32330802
SRR31001811
SRR30946961
SRR32164998
SRR32265911
SRR29234566
SRR24510098
SRR31401401
SRR30946504
SRR31416584
SRR31277147
SRR3883444
SRR26957756
SRR27219110
SRR32076993
SRR29662445
SRR29478834
SRR28419460
SRR25583616
SRR31075308
SRR27226078
SRR31416572
SRR26957862
SRR30224088
SRR30008714
SRR31015030
SRR31649571
SRR27132121
SRR29662443
SRR27957383
SRR30953915
SRR27833767
SRR29662540
SRR23920626
SRR32323056
SRR31270882
SRR31032575
SRR29662546
SRR31488790
SRR31752253
SRR3883439
SRR32236907
SRR27906788
SRR32323505
SRR26957924
SRR32154587
SRR26957964
SRR26957913
SRR30946467
SRR29165286
SRR32266177
SRR3883471
SRR32354229
SRR25210912
SRR25116344
SRR29662558
SRR32137320
SRR30689119
SRR26957838
SRR32170333
SRR31917514
SRR31064641
SRR30024171
SRR25210809
SRR29662367
SRR32330784
SRR27346651
SRR24510120
SRR7140038
SRR32344501
SRR30865459
SRR20823035
SRR20823034
SRR20823036
SRR20823037
SRR33789510
SRR33624027
SRR33502166
SRR33789523
SRR33789518
SRR33789582
SRR33531283
SRR33789586
SRR33624101
SRR33790392
SRR33624011
SRR33531350
SRR33531269
SRR33531389
SRR33808847
SRR33624139
SRR33531339
SRR33624130
SRR33502061
SRR33502091
SRR33789628
SRR33624047
SRR33790359
SRR33531259
SRR33502106
SRR33531248
SRR33789652
SRR33624081
SRR33790391
SRR33531247
SRR33624119
SRR33624095
SRR33531376
SRR33502063
SRR33789557
SRR33531246
SRR33502080
SRR33531285
SRR33531268
SRR33531257
SRR33789541
SRR33624066
SRR33790305
SRR33502071
SRR33624131
SRR33624124
SRR33624092
SRR33531379
SRR33790443
SRR33789636
SRR33502044
SRR33624010
SRR33790429
SRR33808824
SRR34354339
SRR34354344
SRR34016254
SRR34016200
SRR33808823
SRR33790364
SRR33808818
SRR33790419
SRR34631304
SRR34016205
SRR33808838
SRR33502118
SRR33502174
SRR33531388
SRR33624059
SRR33531383
SRR33531367
SRR33624051
SRR33789622
SRR33624099
SRR33624058
SRR33531326
SRR33531332
SRR33531301
SRR33624077
SRR33789637
SRR33789555
SRR33531365

### Sheet: Table S2
Strain name	Species	Genotype	Source
AR0382/CDC-0382	C. auris	AR0382	1,2
CaTO964	C. auris	AR0382 NAT-tetOFF-02579	This study
CaTO971	C. auris	AR0382 ∆lys2::NAT #1	This study
CaTO972	C. auris	AR0382 ∆lys2::NAT #2	This study
CaTO973	C. auris	AR0382 ∆lys2::NAT #3	This study
CaTO1001	C. auris	AR0382 NAT-tetOFF-00976-1	This study
CaTO1002	C. auris	AR0382 NAT-tetOFF-00976-2	This study
GRACE tetOFF-SUI1	C. albicans	tetOFF-SUI1	3
GRACE tetOFF-SPC19	C. albicans	tetOFF-SPC19	3
GRACE WT strain	C. albicans	SC5314	3
1. Lockhart, S. R. et al. Simultaneous Emergence of Multidrug-Resistant Candida auris on 3 Continents Confirmed by Whole-Genome Sequencing and Epidemiological Analyses. Clin. Infect. Dis. 64, 134–140 (2017).
2. Lutgring, J. D. et al. FDA-CDC Antimicrobial Resistance Isolate Bank: a Publicly Available Resource To Support Research, Development, and Regulatory Requirements. J. Clin. Microbiol. 56, (2018).
3. O’Meara, Teresa R., Amanda O. Veri, Troy Ketela, Bo Jiang, Terry Roemer, and Leah E. Cowen. Global Analysis of Fungal Morphology Exposes Mechanisms of Host Cell Escape. Nature Communications 6 (1): 6741 (2015).

### Sheet: Table S3
Name	Sequence	Use
oTO2	CTGTCAAGGAGGGTATTCTGG	confirmation primer for deletion mutant
oTO92	cagatgcgaagttaagtgc	confirmation primer for deletion mutant
oTO18	CAGGAAACAGCTATGAC	Amplifying repair cassette
oTO19	GTAAAACGACGGCCAG	Amplifying repair cassette
oTO668	ACTGGATGGCGGCGTTAG	Amplifying NAT cassette for mutagenesis
oTO1093	atcaagcttgcctcgtccccgccgg	Amplifying NAT cassette for mutagenesis
oTO2605	GCCTGACAAAcatatgTTAAACGCTGCGTCTCTGTTGTCGGTCCTG U ACTACGCACGCGACGAGTGCNNNNNNNNGACGCAGCGTTTAAcatatgTTTGTCAGGC	u-linker for transposon library
oTO2606	ACTCTTTCCCTACACGACGCTCTTCCGATCTgtatgtgaatgctggtcgctatactgct	transposon library 1st round
oTO2607	GTGACTGGAGTTCAGACGTGTGCTCTTCCGATCT ACTACGCACGCGACGAGTGC	transposon library 1st round
oTO2518	AATGATACGGCGACCACCGAGATCTACAC TATAGCCT ACACTCTTTCCCTACACGACGCTCTTCCGATCT	transposon library 2nd round, index 1
oTO2519	CAAGCAGAAGACGGCATACGAGAT CGAGTAAT GTGACTGGAGTTCAGACGTGTGCTCTTCCGATCT	transposon library 2nd round, index 1
oTO2750	AATGATACGGCGACCACCGAGATCTACAC ATAGAGGC ACACTCTTTCCCTACACGACGCTCTTCCGATCT	transposon library 2nd round, index 2
oTO2751	CAAGCAGAAGACGGCATACGAGAT TCTCCGGA GTGACTGGAGTTCAGACGTGTGCTCTTCCGATCT	transposon library 2nd round, index 2
oTO2752	AATGATACGGCGACCACCGAGATCTACAC CCTATCCT ACACTCTTTCCCTACACGACGCTCTTCCGATCT	transposon library 2nd round, index 3
oTO2753	CAAGCAGAAGACGGCATACGAGAT AATGAGCG GTGACTGGAGTTCAGACGTGTGCTCTTCCGATCT	transposon library 2nd round, index 3
oTO2754	AATGATACGGCGACCACCGAGATCTACAC GGCTCTGA ACACTCTTTCCCTACACGACGCTCTTCCGATCT	transposon library 2nd round, index 4
oTO2755	CAAGCAGAAGACGGCATACGAGAT GGAATCTC GTGACTGGAGTTCAGACGTGTGCTCTTCCGATCT	transposon library 2nd round, index 4
oTO2756	AATGATACGGCGACCACCGAGATCTACAC AGGCGAAG ACACTCTTTCCCTACACGACGCTCTTCCGATCT	transposon library 2nd round, index 5
oTO2757	CAAGCAGAAGACGGCATACGAGAT TTCTGAAT GTGACTGGAGTTCAGACGTGTGCTCTTCCGATCT	transposon library 2nd round, index 5
oTO2758	AATGATACGGCGACCACCGAGATCTACAC TAATCTTA ACACTCTTTCCCTACACGACGCTCTTCCGATCT	transposon library 2nd round, index 6
oTO2759	CAAGCAGAAGACGGCATACGAGAT ACGAATTC GTGACTGGAGTTCAGACGTGTGCTCTTCCGATCT	transposon library 2nd round, index 6
oTO3068	acgttgtaaaacgacggccagtgaattcgagctcggtaccgtccttgtgtgacttggtc	construction of pTO487
oTO3069	agagtgttttggatatttgacggctccatctcaagggcccctataactctgtaagtatctgttttgc	construction of pTO487
oTO3070	ttaactcctacacacatacaaatataaatagtcgccgcggatgtcgctgcccccactatatac	construction of pTO487
oTO3071	cgccaagcttgcatgcctgcaggtcgactctagaggatccggaggatcatgcagcctaaac	construction of pTO487
oTO3072	CTCAGATCACGTACTTGCTAG	construction of pTO487
oTO3073	CCTACCATCGTCTCATTTCATAC	construction of pTO487
oTO3074	ATGTATATGTCAAATCCATTgttttagagctagaaatagcaag	construction of sgRNA for pTO487 target site
oTO3075	AATGGATTTGACATATACATtggacgagtccggattc	construction of sgRNA for pTO487 target site
oTO3076	GGAGGAGCCCATATCCTG	confirmation primer for CaTO964
oTO3077	GAGCTACGTCAACGAGAATC	confirmation primer for CaTO964
oTO3078	CAGCAGAGGCCATCATTC	confirmation primer for CaTO964
oTO3079	GTAGAGTTGCAAGGTGTACC	confirmation primer for CaTO964
oTO3191	ggagatagtttacggcaaattagttg	confirmation primer for tetOFF promoter swap mutant
oTO3192	actacgttaactcctacacacatac	confirmation primer for tetOFF promoter swap mutant
oTO41	gtcccaaaaccttctcaagc	amplifying Cas9 cassette
oTO143	CCTCTTTGTAGTTCAACTTATGC	amplifying Cas9 cassette
oTO3124	gggcccttgagatggag	construction of tetOFF plasmids
oTO3125	ccgcggcgactatttatattt	construction of tetOFF plasmids
oTO3249	acgttgtaaaacgacggccagtgaattcgagctcggtaccGATTGTAGAGGGAAGACTTC	construction of pTO505
oTO3250	agagtgttttggatatttgacggctccatctcaagggcccCATGACCTCGATTCACTG	construction of pTO505
oTO3251	ctcctacacacatacaaatataaatagtcgccgcggATGTCTACTATCCAAAACTTAAAC	construction of pTO505
oTO3252	cgccaagcttgcatgcctgcaggtcgactctagaggatccGATCATTGCAGAGAGCTTAC	construction of pTO505
oTO3253	CGTAAGCTCTCTGCAATGATC	construction of pTO505
oTO3254	TGTCGCTGTGAAAGTGTGAA	construction of pTO505
oTO3255	GTAGAATGCGACATGTCGTGgttttagagctagaaatagcaag	construction of sgRNA for pTO505 target site
oTO3256	CACGACATGTCGCATTCTACtggacgagtccggattc	construction of sgRNA for pTO505 target site
oTO3257	AGACTGATTTCACCTGAACAACT	confirmation primer for CaTO1001/1002
oTO3258	CATTTGGCACACCTTGGACG	confirmation primer for CaTO1001/1002
oTO3259	GATTGTAGAGGGAAGACTTCAC	construction of pTO505
oTO3260	GATCATTGCAGAGAGCTTACG	construction of pTO505
oTO3261	GCACATGTCTATCACTCGCC	confirmation primer for CaTO1001/1002
oTO3262	GCCGTCGAATTCATGTGG	confirmation primer for CaTO1001/1002
oTO3263	ATTCTGGCTCACACCTCACG	confirmation primer for CaTO1001/1002
oTO3264	AGGGTGGTTGACTTGTCTTGA	confirmation primer for CaTO1001/1002
oTO3092	tgtaaaacgacggccagtgaattcgagctcggtacctaaattcaaatatatcaatgaccc	construction of pTOxxx
oTO3093	ctatactgctgtcgattcgatactaacgccgccatccagttccgtctctgaagtttatg	construction of pTOxxx
oTO3094	cgctggccgggtgacccggcggggacgaggcaagcttgatgagactgagcccaataaaac	construction of pTOxxx
oTO3095	cgccaagcttgcatgcctgcaggtcgactctagaggatccggcatataaaactgctctac	construction of pTOxxx
oTO3096	GTTTTCTTTAGGCATCGACTG	construction of pTOxxx
oTO3097	CCAGAACTTCACCTCCATTATG	construction of pTOxxx
oTO3098	AGTGCCAGGACTACCCTGAGgttttagagctagaaatagcaag	construction of sgRNA for pTOxxx target site
oTO3099	CTCAGGGTAGTCCTGGCACTtggacgagtccggattc	construction of sgRNA for pTOxxx target site
oTO3100	GGCTTCACACCCGTAAC	confirmation primer for CaTO971/972/973
oTO3101	CTAAATGCTGTGACCAAATCC	confirmation primer for CaTO971/972/973
oTO3102	GACATTGTGATGATTTACGC	confirmation primer for CaTO971/972/973
oTO3103	CAATCACAGAGAATGTAGCA	confirmation primer for CaTO971/972/973

### Sheet: Table S4
Name	Description	Source
pTO101	pLC605, Candida tetO NAT	1
pTO128	pPZP-CaNAT	2
pTO135	C. auris pENO1-Cas9-3xNLS-TCYC1	2
pTO136	C.auris pADH1-tALA-sgRNA-HDV-agTEF2term	2
pTO139/pUC19	ampR	3
pTO240	tetOFF-SNF2	This study
pTO487	tetOFF-B9J08_02579	This study
pTO505	tetOFF-B9J08_00976	This study
pTO540	B9J08_01132::NAT	This study
1. Veri AO, Miao Z, Shapiro RS, Tebbji F, O’Meara TR, et al.Tuning Hsf1 levels drives distinct fungal morphogenetic programs with depletion impairing Hsp90 function and overexpression expanding the target space. PLOS Genetics 14(3): e1007270. (2018)
2. Santana, D. J. & O’Meara, T. R. Forward and reverse genetic dissection of morphogenesis identifies filament-competent Candida auris strains. Nat. Commun. 12, 7197 (2021).
3. Norrander, J., Kempe, T. & Messing, J. Construction of improved M13 vectors using oligodeoxynucleotide-directed mutagenesis. Gene vol. 26 101–106 (1983).

### Sheet: Table S5
Length of ALS4112	Isolate genomes with allele
5343 bp (WT)	Chi_Caur_3, Chi_Caur_4, Chi_Caur_8, Chi_Caur_34, Chi_Caur_29, Chi_Caur_13, Chi_Caur_12, Chi_Caur_15, Chi_Caur_30, Chi_Caur_31, Chi_Caur_10, Chi_Caur_14, Chi_Caur_33, Chi_Caur_20, Chi_Caur_13, Chi_Caur_6, Chi_Caur_28
3903 bp	Chi_Caur_12
3600 bp	Chi_Caur_5, Chi_Caur_23, Chi_Caur_27, Chi_Caur_26, Chi_Caur_7, Chi_Caur_25, Chi_Caur_19, Chi_Caur_22, Chi_Caur_11, Chi_Caur_18, Chi_Caur_16, Chi_Caur_17
3210 bp	Chi_Caur_20
The length of the wild-type ALS4112 allele in Clade IV is shown when no truncations are present (5343 bp).
The length of the same annotation is shown for other isolates from this data source.
All isolates with a shortened version of ALS4112 also have a large deletion of several adjacent genes near the end of Chromosome VI.
The only exception is Chi_Caur_20, which retains this region despite still having a truncated allele.
